# A high-quality reference genome and comparative genomics of the widely-farmed banded cricket (*Gryllodes sigillatus*) identifies selective breeding targets

**DOI:** 10.1101/2025.01.09.631893

**Authors:** Shangzhe Zhang, Kristin R. Duffield, Bert Foquet, Jose L. Ramirez, Ben M. Sadd, Scott K. Sakaluk, John Hunt, Nathan W. Bailey

**Affiliations:** School of Biology, University of St Andrews, St Andrews, Fife KY16 9TH, UK; USDA-ARS, Geospatial and Environmental Epidemiology Research Unit, Mississippi State, MS, USA; USDA-ARS, National Center for Agricultural Utilization Research, Crop BioProtection Research Unit, Peoria, IL, USA; School of Biological Sciences, Illinois State University, Normal, IL 61790, USA; McGuire Center for Lepidoptera and Biodiversity, Florida Museum of Natural History, University of Florida, Gainesville, FL, USA; School of Science, Western Sydney University, Hawkesbury Campus, Penrith NSW 2751, Australia

**Keywords:** banded cricket, cricket farming, genome-assisted breeding, *Gryllodes sigillatus*, insect protein

## Abstract

Farmed insects have gained attention as an alternative, sustainable source of protein with a lower carbon footprint than traditional livestock. We present a high-quality reference genome for one of the most commonly farmed insects, the banded cricket *Gryllodes sigillatus*. In addition to its agricultural importance, *G. sigillatus* is also a model in behavioural and evolutionary ecology research on reproduction and mating systems. We report comparative genomic analyses that clarify the banded cricket’s evolutionary history, identify gene family expansions and contractions unique to this lineage, associate these with agriculturally important traits, and identify targets for genome-assisted breeding efforts. The high-quality *G. sigillatus* genome assembly plus accompanying comparative genomic analyses serve as foundational resources for both applied and basic research on insect farming and behavioural biology, enabling researchers to pinpoint trait-associated genetic variants, unravel functional pathways governing those phenotypes, and accelerate selective breeding efforts to increase the efficacy of large-scale insect farming operations.
