## Supplementary data for "A high-quality reference genome and comparative genomics of the widely-farmed banded cricket (*Gryllodes sigillatus*) identifies selective breeding targets"

### Sheet: SD3
Supplementary data table 3. GO functional enrichment for DEGs that were shared between different growth history before and after mating.
Class	GO Name	ID	Level	P_value	EnrichmentScore	HitsGenesCountsInSelectedSet	corrected p-value(BH method)
Cellular component	intracellular membrane-bounded organelle	GO:0043231	5	1.1831e-10	1.0865	1292	1.54277e-07
Cellular component	organelle	GO:0043226	3	1.37726e-10	1.0722	1378	8.97975e-08
Cellular component	intracellular organelle	GO:0043229	4	2.5332e-10	1.07339	1363	1.1011e-07
Cellular component	obsolete intracellular part	GO:0044424	0	1.24957e-09	1.04816	1493	4.07359e-07
Cellular component	intracellular anatomical structure	GO:0005622	3	1.33474e-09	1.04768	1495	3.48101e-07
Cellular component	membrane-bounded organelle	GO:0043227	4	1.44964e-08	1.072	1309	3.15055e-06
Cellular component	obsolete nuclear part	GO:0044428	0	1.91306e-08	1.1767	670	3.56375e-06
Cellular component	nuclear lumen	GO:0031981	6	3.60047e-08	1.18391	624	5.86876e-06
Cellular component	nucleus	GO:0005634	6	4.15224e-08	1.13143	874	6.01613e-06
Cellular component	nucleoplasm	GO:0005654	3	7.60289e-08	1.20464	531	9.91417e-06
Cellular component	organelle lumen	GO:0043233	4	7.75081e-08	1.15119	747	9.18823e-06
Cellular component	membrane-enclosed lumen	GO:0031974	3	7.75081e-08	1.15119	747	9.18823e-06
Cellular component	intracellular organelle lumen	GO:0070013	5	1.04918e-07	1.14976	745	1.0524e-05
Cellular component	obsolete organelle part	GO:0044422	0	7.15473e-07	1.08447	1116	6.66412e-05
Cellular component	obsolete intracellular organelle part	GO:0044446	0	1.15585e-06	1.08536	1093	0.000100482
Cellular component	non-membrane-bounded organelle	GO:0043228	4	1.53614e-06	1.16192	599	0.000125196
Cellular component	intracellular non-membrane-bounded organelle	GO:0043232	5	1.53614e-06	1.16192	599	0.000125196
Cellular component	cytoplasm	GO:0005737	3	1.63333e-06	1.06622	1247	0.000118325
Cellular component	spindle midzone	GO:0051233	3	6.40168e-06	2.60587	24	0.000439357
Cellular component	obsolete cytoplasmic part	GO:0044444	0	7.198e-06	1.07609	1108	0.000469309
Cellular component	cytosol	GO:0005829	3	2.37741e-05	1.12864	655	0.00147626
Cellular component	chromosomal region	GO:0098687	3	0.000107548	1.50485	80	0.00637468
Cellular component	nucleolus	GO:0005730	6	0.000132049	1.30684	165	0.00748661
Biological process	cell cycle	GO:0007049	3	7.86831e-10	1.32428	365	8.15393e-06
Biological process	cell cycle process	GO:0022402	3	1.00225e-09	1.35859	315	5.19317e-06
Biological process	obsolete cellular macromolecule metabolic process	GO:0044260	0	1.34367e-09	1.17395	760	4.64149e-06
Biological process	regulation of cell cycle process	GO:0010564	6	5.48919e-09	1.51411	175	1.42211e-05
Biological process	cellular metabolic process	GO:0044237	3	5.64794e-09	1.07919	1309	1.17059e-05
Biological process	regulation of cell cycle	GO:0051726	5	6.11658e-09	1.40672	242	1.05644e-05
Biological process	organelle organization	GO:0006996	5	1.05306e-08	1.18118	676	1.55897e-05
Biological process	macromolecule metabolic process	GO:0043170	3	1.0971e-08	1.10228	1123	1.42115e-05
Biological process	macromolecule biosynthetic process	GO:0009059	5	4.85622e-08	1.13648	854	5.59166e-05
Biological process	nucleic acid metabolic process	GO:0090304	5	7.07123e-08	1.16828	678	7.32792e-05
Biological process	mitotic cell cycle	GO:0000278	4	1.13534e-07	1.36881	235	0.000106959
Biological process	gene expression	GO:0010467	6	1.23332e-07	1.14744	763	0.000106508
Biological process	DNA metabolic process	GO:0006259	6	1.86052e-07	1.40485	199	0.000148312
Biological process	cellular biosynthetic process	GO:0044249	4	2.55977e-07	1.10898	981	0.000189478
Biological process	mitotic cell cycle process	GO:1903047	4	3.09259e-07	1.39664	198	0.000213656
Biological process	biosynthetic process	GO:0009058	3	3.89151e-07	1.10556	992	0.000252048
Biological process	metabolic process	GO:0008152	2	9.07939e-07	1.06038	1349	0.000553469
Biological process	nucleobase-containing compound metabolic process	GO:0006139	4	1.41674e-06	1.13061	773	0.000815649
Biological process	macromolecule modification	GO:0043412	4	1.97972e-06	1.16722	574	0.00107978
Biological process	regulation of macromolecule metabolic process	GO:0060255	5	2.34006e-06	1.13333	737	0.0012125
Biological process	regulation of cellular metabolic process	GO:0031323	5	3.71307e-06	1.12224	787	0.00183231
Biological process	regulation of mitotic cell cycle	GO:0007346	6	3.85712e-06	1.42703	146	0.00181688
Biological process	cellular component organization	GO:0016043	4	4.71378e-06	1.1	939	0.00212386
Biological process	cellular component organization or biogenesis	GO:0071840	3	4.90197e-06	1.0965	966	0.00211663
Biological process	obsolete nitrogen compound metabolic process	GO:0006807	0	6.92622e-06	1.09086	999	0.00287106
Biological process	regulation of metabolic process	GO:0019222	4	7.92838e-06	1.11541	800	0.00316007
Biological process	protein modification process	GO:0036211	5	8.06907e-06	1.16359	537	0.00309703
Biological process	cellular macromolecule localization	GO:0070727	4	9.73258e-06	1.19786	412	0.0036021
Biological process	obsolete organic substance metabolic process	GO:0071704	0	1.06941e-05	1.07824	1096	0.0038215
Biological process	obsolete regulation of nitrogen compound metabolic process	GO:0051171	0	1.1353e-05	1.13235	676	0.0039217
Biological process	regulation of biological process	GO:0050789	3	1.16278e-05	1.07117	1162	0.00388705
Biological process	biological regulation	GO:0065007	2	1.18088e-05	1.06402	1234	0.00382419
Biological process	regulation of cellular process	GO:0050794	4	1.26997e-05	1.07562	1114	0.00398809
Biological process	DNA damage response	GO:0006974	5	1.46852e-05	1.36916	160	0.00447597
Biological process	cell cycle phase transition	GO:0044770	4	1.5718e-05	1.41594	133	0.00465386
Biological process	regulation of cell cycle phase transition	GO:1901987	7	1.65156e-05	1.48322	106	0.0047542
Biological process	primary metabolic process	GO:0044238	3	1.66871e-05	1.06168	1245	0.00467375
Biological process	negative regulation of cellular process	GO:0048523	5	1.96557e-05	1.12656	685	0.00536031
Biological process	cellular localization	GO:0051641	3	2.69774e-05	1.14745	558	0.00716838
Biological process	nucleic acid biosynthetic process	GO:0141187	6	2.98542e-05	1.14379	571	0.00773448
Biological process	positive regulation of protein modification process	GO:0031401	8	2.99857e-05	1.3275	178	0.00757907
Biological process	protein modification by small protein conjugation	GO:0032446	8	3.18301e-05	1.38254	140	0.0078537
Biological process	developmental process involved in reproduction	GO:0003006	3	3.23888e-05	1.20328	357	0.0078057
Biological process	protein localization	GO:0008104	5	3.69395e-05	1.18647	398	0.0087001
Biological process	nuclear division	GO:0000280	7	4.05211e-05	1.37232	142	0.00933155
Biological process	organelle fission	GO:0048285	6	4.08706e-05	1.36039	149	0.00920744
Biological process	dephosphorylation	GO:0016311	6	4.17794e-05	1.50435	90	0.0092119
Biological process	regulation of chromosome segregation	GO:0051983	7	4.35814e-05	1.83507	44	0.00940904
Biological process	protein ubiquitination	GO:0016567	9	4.36222e-05	1.38673	133	0.00922565
Biological process	RNA metabolic process	GO:0016070	6	4.37854e-05	1.13537	596	0.00907497
